# Higher frequency of transition mutation over transversion mutation in genomes: evidence from the binding energy calculation of base pairs using DFT

**DOI:** 10.1101/2024.11.28.625875

**Authors:** Nishita Deka, Nand Kishor Gour, Pradeep Pant, Siddhartha Shankar Satapathy, Nasimul Hoda, Ramesh Chandra Deka, Suvendra Kumar Ray

**Affiliations:** Department of Molecular Biology and Biotechnology, Tezpur University, Tezpur, 784028 Assam, India; Department of Chemical Sciences, Tezpur University, Tezpur, 784028 Assam, India; Department of Biotechnology, Bennett University, Greater Noida 201310, Uttar Pradesh; Department of Computer Science & Engineering, Tezpur University, Tezpur, 784028 Assam, India; Department of Chemistry, Jamia Millia Islamia, Jamia Nagar,110025, New Dehli; Centre for Multidisciplinary Research, Tezpur University, Tezpur, 784028 Assam, India; Centre for Bioinformatics & Computational Biology, Tezpur University, Tezpur, 784028 Assam, India

**Keywords:** Base substitution mutation, Base pairs, Transition, Transversion, DFT, BSSE, Binding energy, Base tautomer, Base conformers

## Abstract

Base substitution mutations such as transition (*ti*) and transversion (*tv*) in organisms are major driving force in molecular evolution. In this study, different possible types of base pairing that can cause *ti* and *tv* were investigated using the density functional theory (DFT) method. The chemical structures of bases as well as base pairs were optimized using B3LYP hybrid functional along with 6-31G(d,p) basis set. We performed single point energy calculation of all optimized species using the same functional but combined with higher diffuse and polarized basis set i.e. 6-311++G(d,p) to get more refined energy of all species. The binding energy of various base pairs was calculated considering basis set superposition error (BSSE) as well as without BSSE. The binding energy of the base pairs leading to *ti* was found to be more stable than that of the base pairs leading to *tv*. This was interesting considering the observations in organisms that *tis* are more frequent than *tvs*. Among the base pairs leading to the same *ti*, G(*keto*): T (*enol)* base pair was found to be more stable than A(*imino*):C(*amino)* base pair. This theoretical study of binding energy of different base pairs using the DFT method has provided additional evidences in support to the biological observations of a higher transition rate than transversion in genomes.
