## Supplementary File 3 for "Higher frequency of transition mutation over transversion mutation in genomes: evidence from the binding energy calculation of base pairs using DFT"

### Sheet: bsse
				without BSSE				with ZPE
					WITHOUT BSSE			627.51
		base pairs(BP)		Total energy(sp) 6-311++G(dp)	B1	B2	B1B2-(B1+B2)	Kcal/mol	SP+ZPE
		Adenine: Thymine		-2896.84	-1455	-1441.82	-0.018844	-11.8247	-11.0811
		Guanine: Cytosine		-2912.91	-1530.26	-1382.6	-0.050484	-31.6792	-30.1065
6-311++G(dp)		Adenine: Cytosine(imino)		-2837.62	-1455	-1382.6	-0.021991	-13.7996	-13.1694
		Adenine(imino):Cytosine		-2837.61	-1454.98	-1382.6	-0.032756	-20.5547	-19.9107
		Guanine(enol):Thymine		-2972.11	-1530.26	-1441.82	-0.029205	-18.3262	-17.3517
		Guanine: thymine (enol)		-2972.11	-1530.26	-1441.8	-0.044797	-28.1106	-26.9781
		A imino:A syn		-2909.85	-1454.98	-1454.85	-0.017804	-11.1723	-10.6036
		G enol,imino:G syn		-3060.54	-1530.22	-1530.28	-0.028905	-18.1384	-17.7404
		A imino:G syn		-2985.26	-1454.97	-1530.28	-0.00833	-5.22717	-4.46192
		G enol,imino:A syn		-2985.25	-1530.24	-1454.99	-0.015482	-9.71486	-9.62561
				with BSSE
					WITH BSSE	with ZPE
		base pairs(BP)		BSSE coorected value	B1	B2	B1B2-(B1+B2)	Kcal/mol
		Adenine: Thymine		-2896.44	-1454.8	-1441.62	-0.0163676	-10.2708
		Guanine: Cytosine		-2912.14	-1530.06	-1382.42	-0.0461748	-28.9751
		Adenine: Cytosine(imino)		-2836.85	-1454.8	-1382.41	-0.0195932	-12.2949
6-311++G(dp)		Adenine(imino):Cytosine		-2836.85	-1454.79	-1382.42	-0.0304864	-19.1305
		Guanine(enol):Thymine		-2971.31	-1530.06	-1441.62	-0.025785	-16.1804
		Guanine: thymine (enol)		-2971.28	-1530.05	-1441.61	-0.0410141	-25.7367
		A imino:A syn		-2909.06	-1454.79	-1454.65	-0.0155717	-9.77141
		G enol,imino:G syn		-3059.73	-1530.02	-1530.08	-0.0261383	-16.402
		A imino:G syn		-2984.46	-1454.77	-1530.08	-0.00580949	-3.64551
		G enol,imino:A syn		-2984.45	-1530.03	-1454.8	-0.0139468	-8.75176
